# Spatiotemporal transcriptomic maps of mouse intracerebral hemorrhage at single-cell resolution

**DOI:** 10.1101/2024.05.23.595245

**Authors:** Rong Xiang, Junmin Wang, Mingyue Wang, Zhan Chen, Jin Tao, Ruoqi Ding, ZhenCheng Tu, Shaoshuai Wang, Tao Yang, Jing Chen, Zihan Jia, Qinfeng Peng, Xueping Li, Xinru Zhang, Shuai Chen, Nannan Cheng, Mengke Zhao, Jiaxin Li, Qidi Xue, Chao Jiang, Yolanda de Pablo, Ulrika Wilhelmsson, Marcela Pekna, Milos Pekny, Nicholas Mitsios, Chuanyu Liu, Xun Xu, Xiaochong Fan, Jan Mulder, Xuemei Chen, Longqi Liu, Jian Wang

## Abstract

Intracerebral hemorrhage (ICH) is a severe and widespread disease that results in high mortality and morbidity. Despite significant advances made in clinical and preclinical research, the prognosis of ICH remains poor due to an incomplete understanding of the complex pathological responses. To address this challenge, we generated single-cell resolution spatiotemporal transcriptomic maps of mouse brain 1, 3, 7, 14, and 28 days after ICH. Our analysis revealed the cellular constituents and their dynamic responses following ICH. We found changes in gene expression that are indicative of active phagocytosis and lipid processing in the lesion core and identified genes associated with brain repair at the lesion border. Persistent lipid accumulation culminated in the phenotypic transition of macrophages into foam cells. Furthermore, our results demonstrate that ICH could stimulate neural stem cells in the subventricular zone, thereby enhancing neurogenesis in this niche. This study provides a spatiotemporal molecular atlas of mouse ICH that advances the understanding of both local and global responses of brain cells to ICH and offers a valuable resource that can aid the development of novel therapies for this devastating condition.
