## Supplementary material for "Spatiotemporal transcriptomic maps of mouse intracerebral hemorrhage at single-cell resolution": table S: Table S2.xlsx

### Sheet: Sheet2
			Reference 1				Reference 2
Cell type	Abbreviation	Marker gene	PMID	Title	Journal	Year	PMID	Title	Journal	Year
Astrocytes	AC	Slc1a3	31474569	Single-cell Transcriptomics in Medulloblastoma Reveals Tumor-Initiating Progenitors and Oncogenic Cascades during Tumorigenesis and Relapse	Cancer Cell	2019	32139688	Identification of region-specific astrocyte subtypes at single cell resolution	Nature communications	2020
Astrocytes	AC	Slc1a2	33028409	Network analysis of the progranulin-deficient mouse brain proteome reveals pathogenic mechanisms shared in human frontotemporal dementia caused by GRN mutations	Acta Neuropathol Commun	2020	32744501	Activation of a neural stem cell transcriptional program in parenchymal astrocytes	Elife	2020
Astrocytes	AC	Aqp4	32744501	Activation of a neural stem cell transcriptional program in parenchymal astrocytes	Elife	2020	30936556	Molecularly defined cortical astroglia subpopulation modulates neurons via secretion of Norrin	Nat Neurosci	2019
B cells	B cells	Jchain	35090788	Unraveling B cell trajectories at single cell resolution	Trends in Immunology	2022
B cells	B cells	Igkc	35090788	Unraveling B cell trajectories at single cell resolution	Trends in Immunology	2022
B cells	B cells	Igha	35090788	Unraveling B cell trajectories at single cell resolution	Trends in Immunology	2022
Choroid plexus epithelial cells	CHOR	Ttr	30096314	Molecular Architecture of the Mouse Nervous System	Cell	2018
Choroid plexus epithelial cells	CHOR	Folr1	30096314	Molecular Architecture of the Mouse Nervous System	Cell	2018
Dendritic cells	DC	H2-Ab1	35276271	Transcriptional switch of hepatocytes initiates macrophage recruitment and T-cell suppression in endotoxemia	J Hepatol	2022	34548614	Single-cell transcriptome analysis reveals cellular heterogeneity in the ascending aortas of normal and high-fat diet-fed mice	Exp Mol Med	2021
Dendritic cells	DC	H2-Aa	32424270	Putative cell type discovery from single-cell gene expression data	Nat Methods	2020	34763332	Dysregulated Immunometabolism Is Associated with the Generation of Myeloid-Derived Suppressor Cells in Staphylococcusaureus Chronic Infection	J Innate Immun	2022
Dendritic cells	DC	H2-Eb1	34763332	Dysregulated Immunometabolism Is Associated with the Generation of Myeloid-Derived Suppressor Cells in Staphylococcusaureus Chronic Infection	J Innate Immun	2022	32424270	Putative cell type discovery from single-cell gene expression data	Nat Methods	2020
Dendritic cells	DC	Cd74	32109378	The Molecular Anatomy of Mouse Skin during Hair Growth and Rest	Cell Stem Cell	2020	32531238	Macrophage Subpopulation Dynamics Shift following Intravenous Infusion of Mesenchymal Stromal cell	Mol Ther	2020
Dentate gyrus granule neurons	DGGRC	Nptx1	30096314	Molecular Architecture of the Mouse Nervous System	Cell	2018		Spatial Atlas of the Mouse Central Nervous System at Molecular Resolution	bioRxiv	2022
Dentate gyrus granule neurons	DGGRC	C1ql2	33958804	Neuronal ApoE upregulates MHC-I expression to drive selective neurodegeneration in Alzheimer's disease	Nature Neuroscience	2021
Di- and mesencephalon excitatory neurons	MEGLU	Slc17a6	30096314	Molecular Architecture of the Mouse Nervous System	Cell	2018		Spatial Atlas of the Mouse Central Nervous System at Molecular Resolution	bioRxiv	2022
Di- and mesencephalon excitatory neurons	MEGLU	Tcf7l2	30096314	Molecular Architecture of the Mouse Nervous System	Cell	2018		Spatial Atlas of the Mouse Central Nervous System at Molecular Resolution	bioRxiv	2022
Di- and mesencephalon excitatory neurons	MEGLU	Ntng1	37758947	Spatial Atlas of the Mouse Central Nervous System at Molecular Resolution	Nature	2023
Di- and mesenphalon inhibitory neurons	DEINH	Gad2	37758947	Spatial Atlas of the Mouse Central Nervous System at Molecular Resolution	Nature	2023
Di- and mesenphalon inhibitory neurons	DEINH	Slc32a1	37758947	Spatial Atlas of the Mouse Central Nervous System at Molecular Resolution	Nature	2023
Endothelial cells	EN	Cldn5	33367832	Identification of diverse tumor endothelial cell populations in malignant glioma	Neuro-oncology	2021	33692491	Single-cell transcriptomic analysis of somatosensory neurons uncovers temporal development of neuropathic pain	Cell Res	2021
Endothelial cells	EN	Flt1	31519873	Cell type-specific transcriptional programs in mouse prefrontal cortex during adolescence and addiction	Nat Commun	2019	33367832	Identification of diverse tumor endothelial cell populations in malignant glioma	Neuro-oncology	2021
Ependymal cells	EPEN	Ccdc153	29727663	Single-Cell Transcriptomics and Fate Mapping of Ependymal Cells Reveals an Absence of Neural Stem Cell Function.	Cell	2018
Ependymal cells	EPEN	Nnat	36163250	Single cell atlas of spinal cord injury in mice reveals a pro-regenerative signature in spinocerebellar neurons	Nat Commun	2022
Ependymal cells	EPEN	Foxj1	32868762	The cellular and molecular landscape of hypothalamic patterning and differentiation from embryonic to late postnatal development	Nat Commun	2020	34488832	APOΕ4 lowers energy expenditure in females and impairs glucose oxidation by increasing flux through aerobic glycolysis	Mol Neurodegener	2021
Glutamatergic neuroblasts	GNBL	Sln	30096314	Molecular Architecture of the Mouse Nervous System	Cell	2018		Spatial Atlas of the Mouse Central Nervous System at Molecular Resolution	bioRxiv
Glutamatergic neuroblasts	GNBL	Eomes	37758947	Spatial Atlas of the Mouse Central Nervous System at Molecular Resolution	Nature	2023
Macrophages	MAC	Lyz2	32051401	Stroma remodeling and reduced cell division define durable response to PD-1 blockade in melanoma	Nat Commun	2020	34155146	Developmental and sexual dimorphic atlas of the prenatal mouse external genitalia at the single-cell level	Proc Natl Acad Sci U S A	2021
Macrophages	MAC	Ftl1	32051401	Stroma remodeling and reduced cell division define durable response to PD-1 blockade in melanoma	Nat Commun	2020
Macrophages	MAC	Lgals3	34301765	Single-cell atlas reveals meningeal leukocyte heterogeneity in the developing mouse brain	Genes Dev	2021	30721157	Single cell RNA sequencing identifies unique inflammatory airspace macrophage subsets	JCI Insight	2019
Microglias	MGL	Hexb	33854507	Single-Cell Transcriptomics and In Situ Morphological Analyses Reveal Microglia Heterogeneity Across the Nigrostriatal Pathway	Front Immunol	2021	30679343	Single-cell profiling identifies myeloid cell subsets with distinct fates during neuroinflammation	Science	2019
Microglias	MGL	Cx3cr1	32579914	NeuroD1 Dictates Tumor Cell Differentiation in Medulloblastoma	Cell Rep	2020	34465367	Interleukin-6 actions in the hypothalamus protects against obesity and is involved in the regulation of neurogenesis	J Neuroinflammation	2021
Microglias	MGL	P2ry12	35387656	Single-cell transcriptomics of the ventral posterolateral nucleus-enriched thalamic regions from HSV-16-infected mice reveal a novel microglia/microglia-like transcriptional response	J Neuroinflammation.	2022	31018141	The Major Risk Factors for Alzheimer's Disease: Age, Sex, and Genes Modulate the Microglia Response to Aβ Plaques	Cell reports	2019
Non-glutamatergic neuroblasts	NGNBL	Ccnd2	32758425	A Widespread Neurogenic Potential of Neocortical Astrocytes Is Induced by Injury	Cell Stem Cell	2020
Non-glutamatergic neuroblasts	NGNBL	Clu	26000486	Single-cell transcriptome analyses reveal signals to activate dormant neural stem cells.	Cell	2015
Non-glutamatergic neuroblasts	NGNBL	Sox4	37758947	Spatial Atlas of the Mouse Central Nervous System at Molecular Resolution	Nature	2023
Oligodendrocyte precursor cells	OPC	Ptprz1	29545511	Single-cell profiling of the developing mouse brain and spinal cord with split-pool barcoding.	Science	2018
Oligodendrocyte precursor cells	OPC	Pdgfra	34663959	Decoding molecular and cellular heterogeneity of mouse nucleus accumbens	Nat Neurosci	2021	31033049	Astrocyte-to-astrocyte contact and a positive feedback loop of growth factor signaling regulate astrocyte maturation	Glia	2019
Oligodendrocyte precursor cells	OPC	Vcan	29024657	Detecting Activated Cell Populations Using Single-Cell RNA-Seq.	Neuron	2017	29545511	Single-cell profiling of the developing mouse brain and spinal cord with split-pool barcoding.	Science	2018
Oligodendrocytes	OLG	Mbp	31719255	Rosmarinic acid ameliorates hypoxia/ischemia induced cognitive deficits and promotes remyelination	Neural Regen Res.	2020
Oligodendrocytes	OLG	Mal	33119507	Cellular taxonomy and spatial organization of the murine ventral posterior hypothalamus	Elife	2020	29024657	Detecting Activated Cell Populations Using Single-Cell RNA-Seq.	Neuron	2017
Oligodendrocytes	OLG	Mobp	34942400	Single nuclei RNA sequencing of the rat AP and NTS following GDF15 treatment	Mol Metab	2022	34107264	Sublayer- and cell-type-specific neurodegenerative transcriptional trajectories in hippocampal sclerosis	Cell Rep	2021
Peptidergic neurons	PEP	Resp18	9283614	Expression of RESP18 in peptidergic and catecholaminergic neurons	Journal of Histochemistry & Cytochemistry	1997
Peptidergic neurons	PEP	Gprasp2	37758947	Spatial Atlas of the Mouse Central Nervous System at Molecular Resolution	Nature	2023
Peptidergic neurons	PEP	Baiap3	37758947	Spatial Atlas of the Mouse Central Nervous System at Molecular Resolution	Nature	2023
Pericytes	PER	Myl9	34358431	Exercise-induced angiogenesis is dependent on metabolically primed ATF3/4+ endothelial cells	Cell Metab	2021
Pericytes	PER	Vtn	33854507	Single-Cell Transcriptomics and In Situ Morphological Analyses Reveal Microglia Heterogeneity Across the Nigrostriatal Pathway	Front Immunol	2021	35452595	The SARS-CoV-2 receptor ACE2 is expressed in mouse pericytes but not endothelial cells: Implications for COVID-19 vascular research	Stem Cell Reports	2022
Pericytes	PER	Ly6a	37758947	Spatial Atlas of the Mouse Central Nervous System at Molecular Resolution	Nature	2023
Telencephalon inhibitory interneurons	TEINH	Gad1	31728515	FIN-Seq: transcriptional profiling of specific cell types from frozen archived tissue of the human central nervous system	Nucleic Acids Res	2020	30902100	EmptyDrops: distinguishing cell from empty droplets in droplet-based single-cell RNA sequencing data	Genome Biol	2019
Telencephalon inhibitory interneurons	TEINH	Slc32a1	35245111	Cell type-specific mechanism of Setd1a heterozygosity in schizophrenia pathogenesis	Science advances	2022
Telencephalon inhibitory interneurons	TEINH	Pvalb	31937309	Spatiotemporal mapping of RNA editing in the developing mouse brain using in situ sequencing reveals regional and cell-type-specific regulation	BMC Biol	2020	32327644	Functional and molecular heterogeneity of D2R neurons along dorsal ventral axis in the striatum	Nat Commun	2020
Telencephalon projecting excitatory neurons	TEGLU	Nrgn	37758947	Spatial Atlas of the Mouse Central Nervous System at Molecular Resolution	Nature	2023
Telencephalon projecting excitatory neurons	TEGLU	Slc17a7	37758947	Spatial Atlas of the Mouse Central Nervous System at Molecular Resolution	Nature	2023
Telencephalon projecting excitatory neurons	TEGLU	Mef2c	27779093	MEF2C regulates cortical inhibitory and excitatory synapses and behaviors relevant to neurodevelopmental disorders	Elife	2016
Telencephalon projecting inhibitory neurons	MSN	Gpr88	37758947	Spatial Atlas of the Mouse Central Nervous System at Molecular Resolution	Nature	2023
Telencephalon projecting inhibitory neurons	MSN	Ppp1r1b	37758947	Spatial Atlas of the Mouse Central Nervous System at Molecular Resolution	Nature	2023
Telencephalon projecting inhibitory neurons	MSN	Rgs9	37758947	Spatial Atlas of the Mouse Central Nervous System at Molecular Resolution	Nature	2023
Vascular and leptomeningeal cells	VLM	Ptgds	30096314	Molecular Architecture of the Mouse Nervous System	Cell	2018		Spatial Atlas of the Mouse Central Nervous System at Molecular Resolution	bioRxiv	2022
Vascular and leptomeningeal cells	VLM	Igf2	30096314	Molecular Architecture of the Mouse Nervous System	Cell	2018		Spatial Atlas of the Mouse Central Nervous System at Molecular Resolution	bioRxiv	2022
Neutrophils	NEUT	S100a8	34367152	Single-Cell RNA Sequencing Reveals the Immunological Profiles of Renal Allograft Rejection in Mice	Front Immunol	2021	34038722	Suppressive neutrophils require PIM1 for metabolic fitness and survival during chronic viral infection	Cell Rep	2021
Neutrophils	NEUT	S100a9	34367152	Single-Cell RNA Sequencing Reveals the Immunological Profiles of Renal Allograft Rejection in Mice	Front Immunol	2021	34038722	Suppressive neutrophils require PIM1 for metabolic fitness and survival during chronic viral infection	Cell Rep	2021
Fibroblasts	FB	Col1a1	34548614	Single-cell transcriptome analysis reveals cellular heterogeneity in the ascending aortas of normal and high-fat diet-fed mice	Exp Mol Med	2021	32322056	Paracrine orchestration of intestinal tumorigenesis by a mesenchymal niche	Nature	2020
Fibroblasts	FB	Dcn	32769974	Single-cell analysis uncovers fibroblast heterogeneity and criteria for fibroblast and mural cell identification and discrimination	Nat Commun	2020	30737373	Single-cell analysis reveals fibroblast heterogeneity and myeloid-derived adipocyte progenitors in murine skin wounds	Nat Commun	2019
