## Supplementary material for "Spatiotemporal transcriptomic maps of mouse intracerebral hemorrhage at single-cell resolution": table S: Table S8.xlsx

### Sheet: Table S8
phase	geneID	modified	SYMBOL
G2/M	ENSMUSG00000001403	2017-09-13	Ube2c
G2/M	ENSMUSG00000004880	2017-09-13	Lbr
G2/M	ENSMUSG00000005698	2017-09-13	Ctcf
G2/M	ENSMUSG00000006398	2017-09-13	Cdc20
G2/M	ENSMUSG00000009575	2017-09-13	Cbx5
G2/M	ENSMUSG00000012443	2017-09-13	Kif11
G2/M	ENSMUSG00000015749	2017-09-13	Anp32e
G2/M	ENSMUSG00000017716	2017-09-13	Birc5
G2/M	ENSMUSG00000019942	2017-09-13	Cdk1
G2/M	ENSMUSG00000019961	2017-09-13	Tmpo
G2/M	ENSMUSG00000020330	2017-09-13	Hmmr
G2/M	ENSMUSG00000020737	2017-09-13	Jpt1
G2/M	ENSMUSG00000020808	2017-09-13	Pimreg
G2/M	ENSMUSG00000020897	2017-09-13	Aurkb
G2/M	ENSMUSG00000020914	2017-09-13	Top2a
G2/M	ENSMUSG00000022385	2017-09-13	Gtse1
G2/M	ENSMUSG00000022391	2017-09-13	Rangap1
G2/M	ENSMUSG00000023505	2017-09-13	Cdca3
G2/M	ENSMUSG00000024056	2017-09-13	Ndc80
G2/M	ENSMUSG00000024795	2017-09-13	Kif20b
G2/M	ENSMUSG00000026605	2017-09-13	Cenpf
G2/M	ENSMUSG00000026622	2017-09-13	Nek2
G2/M	ENSMUSG00000026683	2017-09-13	Nuf2
G2/M	ENSMUSG00000027306	2017-09-13	Nusap1
G2/M	ENSMUSG00000027379	2017-09-13	Bub1
G2/M	ENSMUSG00000027469	2017-09-13	Tpx2
G2/M	ENSMUSG00000027496	2017-09-13	Aurka
G2/M	ENSMUSG00000027699	2017-09-13	Ect2
G2/M	ENSMUSG00000028044	2017-09-13	Cks1b
G2/M	ENSMUSG00000028678	2017-09-13	Kif2c
G2/M	ENSMUSG00000028873	2017-09-13	Cdca8
G2/M	ENSMUSG00000029177	2017-09-13	Cenpa
G2/M	ENSMUSG00000031004	2017-09-13	Mki67
G2/M	ENSMUSG00000032218	2017-09-13	Ccnb2
G2/M	ENSMUSG00000032254	2017-09-13	Kif23
G2/M	ENSMUSG00000034349	2017-09-13	Smc4
G2/M	ENSMUSG00000035293	2017-09-13	G2e3
G2/M	ENSMUSG00000036752	2017-09-13	Tubb4b
G2/M	ENSMUSG00000036777	2017-09-13	Anln
G2/M	ENSMUSG00000037313	2017-09-13	Tacc3
G2/M	ENSMUSG00000037544	2017-09-13	Dlgap5
G2/M	ENSMUSG00000037725	2017-09-13	Ckap2
G2/M	ENSMUSG00000038252	2017-09-13	Ncapd2
G2/M	ENSMUSG00000038379	2017-09-13	Ttk
G2/M	ENSMUSG00000040549	2017-09-13	Ckap5
G2/M	ENSMUSG00000044201	2017-09-13	Cdc25c
G2/M	ENSMUSG00000044783	2017-09-13	A730008H23Rik
G2/M	ENSMUSG00000044783	2017-09-13	Hjurp
G2/M	ENSMUSG00000045328	2017-09-13	Cenpe
G2/M	ENSMUSG00000048327	2017-09-13	Ckap2l
G2/M	ENSMUSG00000048922	2017-09-13	Cdca2
G2/M	ENSMUSG00000054717	2017-09-13	Hmgb2
G2/M	ENSMUSG00000062248	2017-09-13	Cks2
G2/M	ENSMUSG00000068744	2017-09-13	Psrc1
G2/M	ENSMUSG00000074802	2017-09-13	Gas2l3
S	ENSMUSG00000000028	2017-09-13	Cdc45
S	ENSMUSG00000001228	2017-09-13	Uhrf1
S	ENSMUSG00000002870	2017-09-13	Mcm2
S	ENSMUSG00000004642	2017-09-13	Slbp
S	ENSMUSG00000005410	2017-09-13	Mcm5
S	ENSMUSG00000006678	2017-09-13	Pola1
S	ENSMUSG00000006715	2017-09-13	Gmnn
S	ENSMUSG00000017499	2017-09-13	Cdc6
S	ENSMUSG00000020649	2017-09-13	Rrm2
S	ENSMUSG00000022360	2017-09-13	Atad2
S	ENSMUSG00000022422	2017-09-13	Dscc1
S	ENSMUSG00000022673	2017-09-13	Mcm4
S	ENSMUSG00000022945	2017-09-13	Chaf1b
S	ENSMUSG00000023104	2017-09-13	Rfc2
S	ENSMUSG00000024151	2017-09-13	Msh2
S	ENSMUSG00000024742	2017-09-13	Fen1
S	ENSMUSG00000025001	2017-09-13	Hells
S	ENSMUSG00000025395	2017-09-13	Prim1
S	ENSMUSG00000025747	2017-09-13	Tyms
S	ENSMUSG00000026355	2017-09-13	Mcm6
S	ENSMUSG00000027242	2017-09-13	Wdr76
S	ENSMUSG00000027323	2017-09-13	Rad51
S	ENSMUSG00000027342	2017-09-13	Pcna
S	ENSMUSG00000028212	2017-09-13	Ccne2
S	ENSMUSG00000028282	2017-09-13	Casp8ap2
S	ENSMUSG00000028560	2017-09-13	Usp1
S	ENSMUSG00000028693	2017-09-13	Nasp
S	ENSMUSG00000028884	2017-09-13	Rpa2
S	ENSMUSG00000029591	2017-09-13	Ung
S	ENSMUSG00000030346	2017-09-13	Rad51ap1
S	ENSMUSG00000030528	2017-09-13	Blm
S	ENSMUSG00000030726	2017-09-13	Pold3
S	ENSMUSG00000030978	2017-09-13	Rrm1
S	ENSMUSG00000031629	2017-09-13	Cenpu
S	ENSMUSG00000031821	2017-09-13	Gins2
S	ENSMUSG00000032397	2017-09-13	Tipin
S	ENSMUSG00000034329	2017-09-13	Brip1
S	ENSMUSG00000037474	2017-09-13	Dtl
S	ENSMUSG00000039748	2017-09-13	Exo1
S	ENSMUSG00000041712	2017-09-13	Ubr7
S	ENSMUSG00000042489	2017-09-13	Clspn
S	ENSMUSG00000046179	2017-09-13	E2f8
S	ENSMUSG00000055612	2017-09-13	Cdca7
